# APOE4/4 is linked to damaging lipid droplets in Alzheimer’s microglia

**DOI:** 10.1101/2023.07.21.549930

**Authors:** Michael S. Haney, Róbert Pálovics, Christy Nicole Munson, Chris Long, Patrik Johansson, Oscar Yip, Wentao Dong, Eshaan Rawat, Elizabeth West, Johannes CM Schlachetzki, Andy Tsai, Ian Hunter Guldner, Bhawika S. Lamichhane, Amanda Smith, Nicholas Schaum, Kruti Calcuttawala, Andrew Shin, Yung-Hua Wang, Chengzhong Wang, Nicole Koutsodendris, Geidy E Serrano, Thomas G Beach, Eric M Reiman, Christopher K Glass, Monther Abu-Remaileh, Annika Enejder, Yadong Huang, Tony Wyss-Coray

## Abstract

Several genetic risk factors for Alzheimer’s Disease (AD) implicate genes involved in lipid metabolism and many of these lipid genes are highly expressed in glial cells. However, the relationship between lipid metabolism in glia and AD pathology remains poorly understood. Through single-nucleus RNA-sequencing of AD brain tissue, we have identified a microglial state defined by the expression of the lipid droplet (LD) associated enzyme *ACSL1* with ACSL1-positive microglia most abundant in AD patients with the *APOE4/4* genotype. In human iPSC-derived microglia (iMG) fibrillar Aβ (fAβ) induces *ACSL1* expression, triglyceride synthesis, and LD accumulation in an APOE-dependent manner. Additionally, conditioned media from LD-containing microglia leads to Tau phosphorylation and neurotoxicity in an APOE-dependent manner. Our findings suggest a link between genetic risk factors for AD with microglial LD accumulation and neurotoxic microglial-derived factors, potentially providing novel therapeutic strategies for AD.

---

Dr. Alois Alzheimer’s original description of what would later be known as Alzheimer’s disease (AD) included the identification of “many glial cells show[ing] adipose saccules” in the brains of patients with dementia^1^. The description of this glial-lipid pathological hallmark of AD was made alongside the descriptions of the plaque and tangle pathology commonly associated with AD, yet the glial-lipid hallmark of the disease has received relatively little attention in AD research. A recent meta-analysis of all genetic risk factors for AD identified through GWAS studies discovered genes involved in lipid processing and innate immunity as a statistically enriched category of genetic risk factors for AD, alongside the more characteristic categories of genes in amyloid and tau processing^2^, yet the role lipids and innate immunity play in AD risk remains poorly understood. APOE is one such lipid-related AD risk gene that is highly upregulated in human microglia in AD^3^ and human iPSC-derived microglia with APOE risk variants have more LDs.^4^. Aged mouse microglia accumulate LDs and exhibit a dysfunctional microglial state termed lipid droplet accumulating microglia (LDAM)^5^, and LDAM were also observed in chimeric human-mouse AD models^6^. LDs form in myeloid cells through the upregulation of lipid synthesis enzymes triggered by the engagement of toll receptors by innate immune triggers, such as bacteria^7^. LDs themselves have anti-microbial properties and are an evolutionarily conserved form of innate immune defense in macrophages^8^. Cholesterol-rich lysosomes and lipid droplets in dysfunctional microglia have also been observed in the context of demyelination mouse models and human iPSC models^9–12^. It remains unclear whether the lipid accumulating glial state originally described by Dr. Alzheimer in human AD brain tissue is influenced by lipid AD risk variants (e.g. *APOE*), if lipid accumulating glia reported in AD are similar to recently identified LDAM, and if lipid accumulating glia play a benign, protective or damaging role in AD pathogenesis.
