## Extended Data Tables for "APOE4/4 is linked to damaging lipid droplets in Alzheimer’s microglia": Extended_Data_Table_7.xls

### Sheet: Compounds
Name	Formula	Log2 Fold Change: (LD_plus) / (LD_minus)	P-value: (LD_plus) / (LD_minus)
TG(16:0_20:5_20:5)	C59 H94 O6	3.43	9.59392e-05
PC(19:0_18:1)	C45 H88 N O8 P	2.2	0.000135398
PE(18:0_22:6)	C45 H78 N O8 P	1.58	0.000426101
PI(18:0_20:4)	C47 H83 O13 P	0.61	0.000555453
PE(16:1e_18:3)	C39 H72 N O7 P	1.51	0.000665262
PE(18:0p_22:5)	C45 H80 N O7 P	1.44	0.00128025
Cer(d18:1_18:0)	C36 H71 N O3	1.74	0.00171986
PI(17:0_20:4)	C46 H81 O13 P	2.3	0.00172274
Hex1Cer(d36:1)	C42 H81 N O8	1.72	0.00182459
TG(16:1_18:2_18:1)	C55 H98 O6	1.75	0.0020385
PC(15:0_16:1)	C39 H76 N O8 P	1.17	0.00318805
PE(34:1D3)	C39 H73 D3 N O8 P	1.88	0.00334035
PI(18:0_20:3)	C47 H85 O13 P	1.73	0.00427572
TG(18:1_14:0_22:6)	C57 H96 O6	1.54	0.00490165
PE(16:0p_22:3)	C43 H80 N O7 P	1.11	0.00516846
PC(16:2e_19:1)	C43 H82 N O7 P	1.12	0.00519716
PE(18:0_20:1)	C43 H84 N O8 P	1.39	0.00526998
PE(14:0p_20:4)	C39 H70 N O7 P	1.13	0.00540265
PE(18:0p_22:6)	C45 H78 N O7 P	1.4	0.00598947
PI(18:0_22:4)	C49 H87 O13 P	0.6	0.00611603
PE(16:0p_22:3)	C43 H80 N O7 P	1.36	0.00641458
TG(16:1_18:1_22:6)	C59 H98 O6	1.91	0.00663242
PE(18:1p_22:1)	C45 H86 N O7 P	1.58	0.00684855
PE(18:1e_20:5)	C43 H76 N O7 P	0.7	0.00686633
TG(16:1_14:0_22:6)	C55 H92 O6	1.82	0.00686839
PE(18:0_22:3)	C45 H84 N O8 P	1.26	0.00706595
PC(33:2e)	C41 H80 N O7 P	1.08	0.00716333
PE(18:0_18:1)	C41 H80 N O8 P	0.82	0.00720521
PE(18:1p_22:3)	C45 H82 N O7 P	1.08	0.00964563
PC(37:2e)	C45 H88 N O7 P	1.85	0.00977649
PC(15:0_18:1)	C41 H80 N O8 P	1.9	0.0103934
PE(18:0_20:3)	C43 H80 N O8 P	1.11	0.0106298
TG(16:2e_10:4_18:0)	C47 H80 O5	-0.42	0.0108664
PE(16:1e_22:1)	C43 H84 N O7 P	1.13	0.0116236
PE(20:1_22:3)	C47 H86 N O8 P	1.62	0.0116547
PC(31:2)	C39 H74 N O8 P	1.21	0.0122551
TG(16:0_14:0_22:6)	C55 H94 O6	2	0.0123428
PE(18:0_20:3)	C43 H80 N O8 P	0.93	0.0124809
PC(37:4)	C45 H82 N O8 P	1.21	0.0127888
PC(15:0_16:0)	C39 H78 N O8 P	1.38	0.014961
PE(16:0p_20:3)	C41 H76 N O7 P	0.88	0.0162035
PC(35:4)	C43 H78 N O8 P	0.79	0.0165895
LPC(16:0)	C24 H50 N O7 P	0.72	0.0166525
Hex3Cer(d18:1_24:1)	C60 H111 N O18	1.67	0.0168131
PE(20:1_22:5)	C47 H82 N O8 P	1.47	0.0174737
TG(16:1_16:1_22:6)	C57 H94 O6	2.21	0.0175754
PE(18:0p_22:6)	C45 H78 N O7 P	1.6	0.0179603
SM(d18:1_22:0)	C45 H91 N2 O6 P	1.23	0.019238
PE(18:0p_22:3)	C45 H84 N O7 P	1.06	0.0196396
PI(18:0_18:1)	C45 H85 O13 P	1.07	0.0213019
PG(18:0_18:1)	C42 H81 O10 P	1.1	0.0215932
PS(18:0_22:3)	C46 H84 N O10 P	0.87	0.0219555
TG(18:1_20:4_20:5)	C61 H98 O6	1.96	0.0234273
PE(16:0_22:6)	C43 H74 N O8 P	0.48	0.024498
PE(18:0_16:0)	C39 H78 N O8 P	1.56	0.0247
PE(16:0_20:5)	C41 H72 N O8 P	0.82	0.0247535
TG(18:1_18:2_22:6)	C61 H100 O6	1.6	0.0250822
PG(18:0_16:0)	C40 H79 O10 P	1.74	0.0273308
PC(17:0_18:1)	C43 H84 N O8 P	1.33	0.0286914
TG(18:1_18:2_18:2)	C57 H100 O6	1.93	0.028707
TG(18:1_18:3_20:5)	C59 H96 O6	2.12	0.0292203
TG(18:1_18:3_18:2)	C57 H98 O6	1.28	0.0295568
PE(18:0_22:5)	C45 H80 N O8 P	1	0.0297971
PG(22:6_22:6)	C50 H75 O10 P	-1.3	0.0304994
PI(18:1_22:6)	C49 H81 O13 P	-2.22	0.0351555
TG(18:1_18:1_18:2)	C57 H102 O6	1.43	0.0356162
LPE(20:5)	C25 H42 N O7 P	0.87	0.038267
PG(18:3_22:6)	C46 H73 O10 P	1.23	0.0394829
PC(17:1_16:1)	C41 H78 N O8 P	0.68	0.0420687
SM(d18:1_24:2)	C47 H91 N2 O6 P	1.15	0.0424002
PE(16:0_20:5)	C41 H72 N O8 P	0.91	0.0453726
PE(16:0p_14:1)	C35 H68 N O7 P	0.91	0.0473776
PS(18:0_20:3)	C44 H80 N O10 P	0.68	0.0475087
CL(74:4)	C83 H154 O17 P2	0.67	0.0483076
PC(16:2e_15:0)	C39 H76 N O7 P	0.73	0.0509897
Cer(d18:1_24:0)	C42 H83 N O3	0.66	0.0515112
PE(18:0p_22:5)	C45 H80 N O7 P	1.49	0.053151
PS(18:0_22:5)	C46 H80 N O10 P	0.42	0.055238
LPE(22:5)	C27 H46 N O7 P	1.09	0.0563544
PE(16:0_14:0)	C35 H70 N O8 P	0.71	0.0564468
PE(18:0_20:3)	C43 H80 N O8 P	1.42	0.062156
PS(18:0_18:1)	C42 H80 N O10 P	0.9	0.0632739
PS(18:0_18:1)	C42 H80 N O10 P	1.4	0.0640955
PC(35:5)	C43 H76 N O8 P	0.92	0.0652659
TG(18:1_20:4_22:6)	C63 H100 O6	2.08	0.0663738
PE(16:0_22:6)	C43 H74 N O8 P	1.3	0.0666028
PC(40:8e)	C48 H82 N O7 P	0.92	0.0672505
PE(16:0p_22:3)	C43 H80 N O7 P	1.98	0.0674812
PE(16:0p_20:3)	C41 H76 N O7 P	1.06	0.0674916
PC(39:3e)	C47 H90 N O7 P	2.04	0.0675103
PC(35:4)	C43 H78 N O8 P	0.5	0.0700218
Hex3Cer(d18:1_16:0)	C52 H97 N O18	0.39	0.0709398
MLCL(46:2)	C55 H104 O16 P2	0.6	0.0728033
CL(18:2_18:1_16:1_18:1)	C79 H144 O17 P2	2.25	0.0731087
PG(18:3_22:6)	C46 H73 O10 P	1.11	0.0744034
PG(16:1_22:6)	C44 H73 O10 P	0.81	0.0758685
PC(33:3)	C41 H76 N O8 P	1.01	0.0783142
PE(16:0p_22:4)	C43 H78 N O7 P	1.19	0.0784051
SM(d42:2)	C47 H93 N2 O6 P	1	0.0792029
SM(d36:4)	C41 H77 N2 O6 P	-0.45	0.0792588
PI(18:0_22:6)	C49 H83 O13 P	0.84	0.0800107
PE(21:1)	C26 H50 N O8 P	-0.69	0.0813841
PG(22:5_22:5)	C50 H79 O10 P	-1.62	0.0820857
PG(16:0_16:0)	C38 H75 O10 P	0.66	0.0826349
TG(16:0_18:1_22:6)	C59 H100 O6	1.22	0.0839443
CL(78:5)	C87 H160 O17 P2	0.89	0.0855685
PE(16:0p_22:6)	C43 H74 N O7 P	0.87	0.0857884
TG(16:1_18:1_18:3)	C55 H96 O6	0.96	0.0866171
CL(18:2_16:1_16:1_18:1)	C77 H140 O17 P2	2.53	0.0867374
LPC(18:2)	C26 H50 N O7 P	0.8	0.0874897
Co(Q10)	C59 H90 O4	0.78	0.0881347
PC(18:0e_18:1)	C44 H88 N O7 P	0.4	0.0882202
PG(20:4_22:6)	C48 H75 O10 P	-1.17	0.0885362
Cer(d18:1_22:0)	C40 H79 N O3	0.72	0.0888544
PS(18:0_20:3)	C44 H80 N O10 P	0.52	0.0929078
LPE(20:4)	C25 H44 N O7 P	0.69	0.0979172
PE(18:0p_22:6)	C45 H78 N O7 P	0.51	0.0979682
PC(18:1_21:1)	C47 H90 N O8 P	1.29	0.0979778
CL(18:2_16:1_18:2_18:2)	C79 H140 O17 P2	2.29	0.0987671
PS(18:0_22:6)	C46 H78 N O10 P	0.38	0.102057
PE(18:0_22:6)	C45 H78 N O8 P	0.61	0.103108
LPE(18:2)	C23 H44 N O7 P	0.95	0.104492
PS(18:0_22:4)	C46 H82 N O10 P	0.67	0.105597
PC(36:4D8)	C44 H72 D8 N O8 P	0.84	0.107344
PC(17:1_16:1)	C41 H78 N O8 P	1.1	0.107377
PC(18:1e_20:4)	C46 H84 N O7 P	1.09	0.111866
TG(18:1_20:2_22:3)	C63 H110 O6	1.46	0.112866
LPE(20:3)	C25 H46 N O7 P	0.89	0.115082
TG(18:1_18:2_20:3)	C59 H102 O6	0.87	0.115444
PE(20:1_22:6)	C47 H80 N O8 P	1.03	0.117639
PE(16:0p_16:0)	C37 H74 N O7 P	1.13	0.117689
CL(18:2_18:1_18:2_18:1)	C81 H146 O17 P2	1.74	0.119479
PE(16:0p_20:4)	C41 H74 N O7 P	0.58	0.124827
Cer(m34:0+O)	C34 H69 N O3	0.46	0.125643
LPC(18:0)	C26 H54 N O7 P	0.83	0.131011
LPC(16:0)	C24 H50 N O7 P	0.64	0.131301
PE(18:1p_14:0)	C37 H72 N O7 P	0.33	0.131423
DLCL(37:6)	C46 H80 O15 P2	-1.15	0.138002
CL(18:2_16:1_18:1_18:2)	C79 H142 O17 P2	1.89	0.148464
Cer(d18:1_16:0)	C34 H67 N O3	0.65	0.149314
LPE(20:3)	C25 H46 N O7 P	0.81	0.153357
PC(16:0_22:4)	C46 H84 N O8 P	1.57	0.160816
Cer(d18:1_24:1)	C42 H81 N O3	0.92	0.16375
PE(18:1p_22:6)	C45 H76 N O7 P	0.64	0.164951
Cer(d38:1)	C38 H75 N O3	0.52	0.165514
CL(18:2_18:1_18:2_18:2)	C81 H144 O17 P2	1.86	0.166662
PC(16:1e_18:2)	C42 H80 N O7 P	0.55	0.177746
PE(16:0p_20:5)	C41 H72 N O7 P	0.64	0.178485
PE(18:0_22:5)	C45 H80 N O8 P	0.86	0.179472
PC(16:1_14:1)	C38 H72 N O8 P	-0.68	0.184466
PC(15:0_14:0)	C37 H74 N O8 P	0.99	0.184734
TG(18:1_18:1_22:5)	C61 H104 O6	1	0.185461
PE(16:0_22:6)	C43 H74 N O8 P	0.73	0.185595
PC(39:3e)	C47 H90 N O7 P	0.82	0.187416
PE(16:0p_22:4)	C43 H78 N O7 P	1.09	0.194563
TG(18:1_18:1_22:6)	C61 H102 O6	0.83	0.195691
PE(23:3)	C28 H50 N O8 P	-0.66	0.198858
PC(18:2_14:1)	C40 H74 N O8 P	-1.11	0.200984
PE(38:8e)	C43 H72 N O7 P	0.86	0.20571
SM(d44:5)	C49 H91 N2 O6 P	0.68	0.219062
SM(d28:1)	C33 H67 N2 O6 P	-2.78	0.222749
PE(18:0p_16:0)	C39 H78 N O7 P	1.07	0.228028
PG(22:5_22:6)	C50 H77 O10 P	-0.8	0.228965
PG(18:0_20:4)	C44 H79 O10 P	0.82	0.232509
PC(35:5)	C43 H76 N O8 P	0.54	0.235894
Cer(d18:1_24:0)	C42 H83 N O3	0.83	0.244184
PG(18:1_18:2)	C42 H77 O10 P	1.01	0.248711
PI(18:0_22:5)	C49 H85 O13 P	0.29	0.249323
PC(16:0_16:0)	C40 H80 N O8 P	0.61	0.253786
SM(d14:0_20:1)	C39 H79 N2 O6 P	-0.26	0.256045
PC(31:2)	C39 H74 N O8 P	0.72	0.259296
TG(18:1_20:3_18:1)	C59 H104 O6	0.92	0.268773
TG(12:1e_6:0_18:3)	C39 H68 O5	0.18	0.269204
PI(18:1_22:6)	C49 H81 O13 P	0.88	0.270323
PS(18:1_18:1)	C42 H78 N O10 P	0.92	0.278438
PI(18:0_16:0)	C43 H83 O13 P	-1.66	0.281398
PE(18:1p_16:1)	C39 H74 N O7 P	0.34	0.281966
PI(18:0_16:0)	C43 H83 O13 P	0.92	0.283007
LPE(16:0)	C21 H44 N O7 P	0.66	0.2886
Hex1Cer(d18:1_24:1)	C48 H91 N O8	0.96	0.289247
PE(18:1_22:1)	C45 H86 N O8 P	1.29	0.291457
PG(20:5_22:6)	C48 H73 O10 P	0.92	0.293005
PE(16:0p_20:4)	C41 H74 N O7 P	0.97	0.302162
PC(18:1_18:1)	C44 H84 N O8 P	0.83	0.303758
PS(16:1_18:1)	C40 H74 N O10 P	0.74	0.305416
PC(16:0_18:1)	C42 H82 N O8 P	0.71	0.308168
PS(20:3_22:3)	C48 H82 N O10 P	0.6	0.309177
PE(18:0_22:6)	C45 H78 N O8 P	0.85	0.313344
PS(18:0_16:0)	C40 H78 N O10 P	0.9	0.322974
PE(18:0_22:5)	C45 H80 N O8 P	0.75	0.323232
PS(16:0_22:5)	C44 H76 N O10 P	0.55	0.323545
LPE(16:1)	C21 H42 N O7 P	0.74	0.327161
PE(19:1)	C24 H46 N O8 P	-0.25	0.328265
TG(18:0_20:3_22:5)	C63 H106 O6	0.67	0.332725
DG(18:0_20:4)	C41 H72 O5	2.02	0.338774
SM(d34:0)	C39 H81 N2 O6 P	-0.22	0.345639
DG(34:3e)	C37 H68 O4	0.57	0.348142
PG(18:1D7_15:0)	C39 H68 D7 O10 P	-0.19	0.353685
PC(17:1_18:1)	C43 H82 N O8 P	0.36	0.35442
LPC(18:1)	C26 H52 N O7 P	0.53	0.356235
TG(18:1_22:5_18:0)	C61 H106 O6	0.9	0.362221
PC(18:0_22:3)	C48 H90 N O8 P	0.6	0.362317
SM(t41:4)	C46 H87 N2 O7 P	0.27	0.363572
PC(18:0_22:5)	C48 H86 N O8 P	0.47	0.365431
DG(18:0_22:6)	C43 H72 O5	2.22	0.371673
DG(16:0_18:0)	C37 H72 O5	-0.31	0.37282
PC(18:0_16:0)	C42 H84 N O8 P	0.13	0.383384
PC(18:1D7_15:0)	C41 H73 D7 N O8 P	1.82	0.383668
TG(18:1_22:3_20:3)	C63 H108 O6	0.63	0.383766
PI(16:0_18:1)	C43 H81 O13 P	0.57	0.387615
PC(16:0_16:0)	C40 H80 N O8 P	0.36	0.388361
PG(18:1_18:1)	C42 H79 O10 P	0.31	0.394872
PS(18:0_20:4)	C44 H78 N O10 P	0.92	0.395336
SM(d36:2D9)	C41 H72 D9 N2 O6 P	0.33	0.402914
Cer(d40:0)	C40 H81 N O3	-0.18	0.405046
PS(20:1_18:1)	C44 H82 N O10 P	0.53	0.407161
PC(16:0_18:1)	C42 H82 N O8 P	0.69	0.413312
TG(24:2_10:1_12:1)	C49 H86 O6	-1.67	0.423547
Cer(d29:1)	C29 H57 N O3	-0.29	0.42528
Hex1Cer(d18:1_16:0)	C40 H77 N O8	0.65	0.428245
LPC(32:0)	C40 H82 N O7 P	0.57	0.42891
PC(16:2e_19:1)	C43 H82 N O7 P	0.64	0.440898
PS(18:0_20:4)	C44 H78 N O10 P	0.43	0.455315
PE(18:0p_22:3)	C45 H84 N O7 P	1.05	0.45566
DG(18:0_20:3)	C41 H74 O5	2.08	0.456146
PC(25:0)	C33 H66 N O8 P	0.22	0.461049
PE(21:3)	C26 H46 N O8 P	-0.16	0.466169
TG(18:1_20:3_22:5)	C63 H104 O6	0.77	0.467606
TG(24:2_10:1_12:1)	C49 H86 O6	-2.01	0.493921
PE(23:4)	C28 H48 N O8 P	-0.23	0.495113
TG(16:1_16:1_18:1)	C53 H96 O6	-0.54	0.498862
Cer(t16:1_12:0)	C28 H55 N O4	0.81	0.499147
PC(16:0e_14:1)	C38 H76 N O7 P	-0.22	0.502728
LPE(18:1)	C23 H46 N O7 P	0.51	0.505356
MG(16:0)	C19 H38 O4	-0.13	0.50817
PG(18:1_20:4)	C44 H77 O10 P	0.17	0.513664
PE(18:1_20:3)	C43 H78 N O8 P	0.18	0.519041
SM(t33:2)	C38 H75 N2 O7 P	-0.21	0.521941
PG(16:0_22:6)	C44 H75 O10 P	0.5	0.525022
SM(d34:4)	C39 H73 N2 O6 P	-1.08	0.530271
PG(20:5_22:6)	C48 H73 O10 P	0.53	0.530286
PG(16:0_18:1)	C40 H77 O10 P	0.23	0.536422
TG(15:0_18:1D7_15:0)	C51 H89 D7 O6	0.14	0.544738
DG(18:0_20:3)	C41 H74 O5	0.56	0.558139
TG(12:0e_6:0_18:3)	C39 H70 O5	-0.23	0.564738
PI(18:1D7_15:0)	C42 H72 D7 O13 P	-0.07	0.572805
LPC(28:0)	C36 H74 N O7 P	0.41	0.573537
PC(16:0_18:2)	C42 H80 N O8 P	-0.72	0.586926
PC(33:3)	C41 H76 N O8 P	0.36	0.58954
SM(d18:1_14:0)	C37 H75 N2 O6 P	-0.81	0.595052
PC(35:5)	C43 H76 N O8 P	0.45	0.595704
PC(18:4_18:0)	C44 H80 N O8 P	0.71	0.595766
PC(18:0_18:1)	C44 H86 N O8 P	0.05	0.598355
PE(18:0p_16:0)	C39 H78 N O7 P	-0.11	0.601404
PC(16:1_13:0)	C37 H72 N O8 P	0.47	0.602523
SM(d36:1)	C41 H83 N2 O6 P	0.54	0.610075
SM(d14:0_20:1)	C39 H79 N2 O6 P	-0.2	0.611731
PC(16:0_20:3)	C44 H82 N O8 P	0.77	0.612376
PC(15:0)	C23 H46 N O8 P	0.29	0.621904
CL(72:6)	C81 H146 O17 P2	-0.06	0.622036
PE(21:3)	C26 H46 N O8 P	-0.25	0.629363
PS(18:0_22:5)	C46 H80 N O10 P	0.58	0.633718
PI(18:0_22:5)	C49 H85 O13 P	-0.79	0.634908
PC(18:2_14:1)	C40 H74 N O8 P	-0.3	0.637567
PC(17:1)	C25 H48 N O8 P	0.51	0.643604
ChE(18:1D7)	C45 H71 D7 O2	-0.32	0.647256
PC(19:2)	C27 H50 N O8 P	0.27	0.652906
PG(20:3_22:6)	C48 H77 O10 P	-0.51	0.652917
SM(d36:2)	C41 H81 N2 O6 P	-0.74	0.653719
PG(38:6)	C44 H75 O10 P	0.87	0.655369
PS(18:0_22:6)	C46 H78 N O10 P	0.62	0.662412
TG(18:0_6:0_13:0)	C40 H76 O6	-0.2	0.662674
PC(18:1_18:1)	C44 H84 N O8 P	0.13	0.67205
SPH(m18:1)	C18 H37 N O	1.31	0.672115
PC(16:1_14:0)	C38 H74 N O8 P	-0.61	0.674192
PC(16:1e_22:5)	C46 H82 N O7 P	0.33	0.675226
PC(18:0_22:6)	C48 H84 N O8 P	0.02	0.685623
PC(16:2e_16:1)	C40 H76 N O7 P	-1.12	0.685939
DG(18:0_18:0)	C39 H76 O5	-0.03	0.687376
PG(20:2_22:6)	C48 H79 O10 P	-0.91	0.687837
PC(16:1e_22:2)	C46 H88 N O7 P	0.52	0.69058
PC(23:3)	C31 H56 N O8 P	-0.08	0.700132
Cer(d18:2_24:1)	C42 H79 N O3	0.18	0.702446
D7ChE()	C27 H39 D7 O	-0.37	0.703784
PC(20:1_14:3)	C42 H76 N O8 P	-0.57	0.704864
PS(40:2)	C46 H86 N O10 P	-0.37	0.704885
PI(18:0_22:4)	C49 H87 O13 P	0.09	0.705547
LPC(18:3)	C26 H48 N O7 P	0.21	0.706882
DG(18:0_17:0)	C38 H74 O5	-0.33	0.710046
PI(18:0_18:2)	C45 H83 O13 P	-0.01	0.711398
PC(16:1e_16:0)	C40 H80 N O7 P	0.4	0.711532
PC(16:0D3_14:1)	C38 H71 D3 N O8 P	-0.21	0.713003
PC(18:0_22:4)	C48 H88 N O8 P	0.19	0.714378
LPE(22:3)	C27 H50 N O7 P	0.44	0.714733
PC(18:1D7_15:0)	C41 H73 D7 N O8 P	-0.15	0.715117
PE(18:1_22:6)	C45 H76 N O8 P	-0.09	0.716685
PC(18:1_22:6)	C48 H82 N O8 P	-0.35	0.721081
LPC(20:4)	C28 H50 N O7 P	0.82	0.721439
PC(14:0_20:4)	C42 H76 N O8 P	-0.13	0.726216
SM(d34:1D3)	C39 H76 D3 N2 O6 P	1.25	0.730904
PC(34:4D8)	C42 H68 D8 N O8 P	0.08	0.731287
LPC(20:1)	C28 H56 N O7 P	-0.4	0.73325
DG(16:0_17:0)	C36 H70 O5	-0.04	0.737233
LPC(14:0)	C22 H46 N O7 P	0.35	0.739684
PE(18:1D7_15:0)	C38 H67 D7 N O8 P	-0.54	0.740106
PC(21:3)	C29 H52 N O8 P	0.1	0.751555
SM(d36:2D9)	C41 H72 D9 N2 O6 P	0.09	0.756997
PI(18:1_18:1)	C45 H83 O13 P	0.2	0.757898
PC(16:0_14:0)	C38 H76 N O8 P	-0.18	0.757991
PE(20:1_22:5)	C47 H82 N O8 P	0.48	0.76283
PC(22:5_20:4)	C50 H82 N O8 P	0	0.769461
Cer(d18:1_23:0)	C41 H81 N O3	-0.01	0.773941
PS(16:0_18:1)	C40 H76 N O10 P	0.92	0.780186
PS(18:1_22:6)	C46 H76 N O10 P	0.88	0.781212
DG(36:4e)	C39 H70 O4	0.11	0.781713
PC(14:0_14:0)	C36 H72 N O8 P	-0.76	0.788845
PC(36:7)	C44 H74 N O8 P	0.04	0.793758
PC(16:1_16:1)	C40 H76 N O8 P	-0.74	0.799524
PE(12:0p_20:4)	C37 H66 N O7 P	-2.91	0.801568
TG(16:2e_10:4_18:0)	C47 H80 O5	-0.03	0.805579
DG(34:2e)	C37 H70 O4	-0.15	0.809918
TG(18:1_22:3_22:3)	C65 H112 O6	0.24	0.810025
Hex1Cer(d18:1_22:0)	C46 H89 N O8	-0.12	0.811063
PC(17:0)	C25 H50 N O8 P	-0.03	0.811494
TG(16:1_18:1_18:1)	C55 H100 O6	0.15	0.813215
SM(d18:1_24:1)	C47 H93 N2 O6 P	-0.23	0.814547
PC(21:4)	C29 H50 N O8 P	0.28	0.815094
PI(16:1_18:1)	C43 H79 O13 P	0.03	0.817378
PI(16:0_20:3)	C45 H81 O13 P	-1.37	0.817705
SPH(m20:0)	C20 H43 N O	0.06	0.818272
Hex1Cer(d32:1)	C38 H73 N O8	-0.33	0.81839
PC(20:1_22:6)	C50 H86 N O8 P	-0.44	0.825036
PC(16:0_16:1)	C40 H78 N O8 P	-0.13	0.82804
DG(16:0_16:0)	C35 H68 O5	-0.06	0.833599
MG(18:0)	C21 H42 O4	0.11	0.833665
TG(18:1_18:1_18:1)	C57 H104 O6	0.02	0.837143
PG(20:2_22:5)	C48 H81 O10 P	0.25	0.837642
PE(36:4D3)	C41 H71 D3 N O8 P	2.6	0.840024
PC(27:1)	C35 H68 N O8 P	0.99	0.843525
PC(20:5_14:1)	C42 H72 N O8 P	-1.21	0.84518
PC(18:1e_22:5)	C48 H86 N O7 P	0.45	0.848742
PI(16:0_20:4)	C45 H79 O13 P	-0.21	0.851678
PC(21:3)	C29 H52 N O8 P	0.09	0.856493
PC(14:0_22:6)	C44 H76 N O8 P	-0.91	0.861486
PC(32:4)	C40 H72 N O8 P	-0.32	0.864764
PG(16:0_16:1)	C38 H73 O10 P	-0.45	0.865465
PI(18:0_18:1)	C45 H85 O13 P	0.3	0.866856
SPH(m18:0)	C18 H39 N O	0.27	0.872651
Cer(d18:1_22:0)	C40 H79 N O3	-0.13	0.872871
LPE(18:0)	C23 H48 N O7 P	-0.04	0.87301
TG(15:0_6:0_15:0)	C39 H74 O6	-0.09	0.873513
TG(12:1e_12:4_16:1)	C43 H72 O5	-0.45	0.875746
TG(16:2e_10:4_18:0)	C47 H80 O5	4.05	0.883672
PC(16:1_22:6)	C46 H78 N O8 P	-0.03	0.886248
TG(18:0_6:0_14:3)	C41 H72 O6	-0.13	0.888369
PC(42:8)	C50 H84 N O8 P	-0.61	0.889057
LPE(20:1)	C25 H50 N O7 P	0.16	0.891082
PS(18:1D7_15:0)	C39 H67 D7 N O10 P	0.12	0.892903
PC(18:1e_16:0)	C42 H84 N O7 P	0.26	0.896446
PC(16:1_18:2)	C42 H78 N O8 P	1.17	0.905885
LPE(22:4)	C27 H48 N O7 P	0.38	0.909755
PC(20:1_18:1)	C46 H88 N O8 P	0.2	0.913321
SPH(m20:1)	C20 H41 N O	0.3	0.913918
PG(18:0_22:6)	C46 H79 O10 P	-0.22	0.916215
SPH(d22:0)	C22 H47 N O2	-0.08	0.916777
PC(16:1_20:4)	C44 H78 N O8 P	-0.28	0.917558
PC(35:1D7)	C43 H77 D7 N O8 P	0.12	0.923289
DG(14:0_16:0)	C33 H64 O5	-0.06	0.926088
PC(20:1_22:5)	C50 H88 N O8 P	0.08	0.928372
phSM(t18:0_22:5)	C45 H83 N2 O8 P	-0.52	0.929777
PG(16:0_20:4)	C42 H75 O10 P	-0.26	0.932056
PC(40:4e)	C48 H90 N O7 P	0.76	0.933725
PC(16:0_22:6)	C46 H80 N O8 P	0.21	0.934153
DG(20:0_18:0)	C41 H80 O5	0.12	0.937542
PI(18:0_20:4)	C47 H83 O13 P	0	0.939797
PE(21:4)	C26 H44 N O8 P	-0.03	0.939915
SM(d41:3)	C46 H89 N2 O6 P	0.04	0.941814
PC(31:3)	C39 H72 N O8 P	0.76	0.942027
Cer(t20:1_18:0)	C38 H75 N O4	0.06	0.943575
SM(d41:7)	C46 H81 N2 O6 P	-0.48	0.944479
PE(19:2)	C24 H44 N O8 P	-0.01	0.944721
PE(18:2_22:6)	C45 H74 N O8 P	-0.79	0.944807
TG(20:1_18:1_18:1)	C59 H108 O6	-0.27	0.944829
PE(18:0_18:2)	C41 H78 N O8 P	0.17	0.948109
GM3(d34:1)	C57 H104 N2 O21	0.24	0.948943
PC(18:1e_20:4)	C46 H84 N O7 P	-0.12	0.949746
PS(18:1_18:1)	C42 H78 N O10 P	-0.07	0.950114
PI(18:0_18:2)	C45 H83 O13 P	0	0.952891
DG(26:5e)	C29 H48 O4	-0.23	0.954599
PC(16:0_20:3)	C44 H82 N O8 P	0.07	0.95701
PE(17:0)	C22 H44 N O8 P	0.06	0.957214
SPH(m20:1)	C20 H41 N O	0.29	0.958318
LPE(22:6)	C27 H44 N O7 P	-0.03	0.958364
PE(18:1_22:6)	C45 H76 N O8 P	0.09	0.962423
PC(40:8e)	C48 H82 N O7 P	-0.5	0.963646
PG(18:1_18:2)	C42 H77 O10 P	-0.67	0.967229
SPH(m20:0)	C20 H43 N O	-0.14	0.968491
Cer(d32:1)	C32 H63 N O3	-0.11	0.968906
LPE(18:2)	C23 H44 N O7 P	0.26	0.969251
PC(14:0e_16:0)	C38 H78 N O7 P	0.2	0.969557
PC(16:0_22:3)	C46 H86 N O8 P	0.09	0.969748
PG(18:1_20:4)	C44 H77 O10 P	0.33	0.971265
DG(9:0_9:0)	C21 H40 O5	0.12	0.972162
PG(18:1_20:2)	C44 H81 O10 P	0.32	0.972909
DG(30:2e)	C33 H62 O4	-0.36	0.974875
PE(17:1)	C22 H42 N O8 P	-0.06	0.975632
Hex3Cer(d32:1)	C50 H93 N O18	0.16	0.978448
DLCL(33:1)	C42 H82 O15 P2	-0.15	0.97873
PI(18:0_22:6)	C49 H83 O13 P	-0.86	0.979082
PC(18:0_20:5)	C46 H82 N O8 P	-0.32	0.97925
DG(18:0_20:4)	C41 H72 O5	0.1	0.981281
DG(36:2e)	C39 H74 O4	0.17	0.981801
PC(34:5D8)	C42 H66 D8 N O8 P	-0.14	0.982384
DG(26:5e)	C29 H48 O4	0.03	0.98272
PG(20:4_22:6)	C48 H75 O10 P	-0.22	0.98282
PI(18:1_20:5)	C47 H79 O13 P	0.5	0.982959
DG(9:0_9:0)	C21 H40 O5	0.13	0.983552
PC(16:2e_18:0)	C42 H82 N O7 P	-0.1	0.985751
PC(16:1_22:6)	C46 H78 N O8 P	-0.18	0.985799
SM(d41:3)	C46 H89 N2 O6 P	-0.17	0.985892
SPH(d18:0)	C18 H39 N O2	-0.49	0.986425
TG(18:1_22:3_20:3)	C63 H108 O6	0.88	0.986595
PC(18:1_18:3)	C44 H80 N O8 P	-0.1	0.98702
DG(18:0_18:1)	C39 H74 O5	0.23	0.987256
PS(18:0_18:0)	C42 H82 N O10 P	-0.31	0.98837
PC(16:0_18:2)	C42 H80 N O8 P	-0.16	0.988788
TG(15:0_6:0_15:0)	C39 H74 O6	0	0.989266
PI(18:0_20:4)	C47 H83 O13 P	0.17	0.990784
PG(18:1_22:6)	C46 H77 O10 P	-0.3	0.991371
SM(d18:1_16:1)	C39 H77 N2 O6 P	-0.09	0.991458
PC(18:0_20:3)	C46 H86 N O8 P	0.13	0.99168
PC(19:1)	C27 H52 N O8 P	-0.13	0.991712
PG(22:6_22:6)	C50 H75 O10 P	0.09	0.992152
DG(32:2e)	C35 H66 O4	-0.03	0.992562
PG(18:2_22:6)	C46 H75 O10 P	-0.22	0.993425
PS(18:1_18:2)	C42 H76 N O10 P	-0.07	0.993794
phSM(t18:0_16:1)	C39 H79 N2 O8 P	-0.05	0.994477
PS(20:3_22:3)	C48 H82 N O10 P	0.17	0.994983
SPH(m18:0)	C18 H39 N O	0.01	0.99521
PI(18:1_20:5)	C47 H79 O13 P	-0.04	0.995966
GM3(d34:1)	C57 H104 N2 O21	-0.28	0.996259
PI(18:0_22:6)	C49 H83 O13 P	-0.21	0.996601
PI(38:6D3)	C47 H76 D3 O13 P	0.35	0.997067
PS(20:1_22:6)	C48 H80 N O10 P	0.08	0.997499
LPE(18:1D7)	C23 H39 D7 N O7 P	-0.09	0.997943
PC(16:0D3_18:2)	C42 H77 D3 N O8 P	0.47	0.998231
PG(18:1_18:1)	C42 H79 O10 P	0.21	0.998581
PC(16:1e_22:5)	C46 H82 N O7 P	-0.56	0.998847
Hex1Cer(d18:1_22:1)	C46 H87 N O8	0.19	0.998904
LPC(18:1D7)	C26 H45 D7 N O7 P	-0.09	0.999025
PC(16:1_16:1)	C40 H76 N O8 P	-0.41	0.99933
PI(18:1_20:4)	C47 H81 O13 P	-0.14	0.99943
PC(20:3_20:3)	C48 H84 N O8 P	0.87	0.999454
LPC(14:0)	C22 H46 N O7 P	-0.32	0.999668
Cer(t35:0)	C35 H71 N O4	-0.13	0.999676
SPH(d18:0)	C18 H39 N O2	-0.12	0.999716
PG(16:1_18:1)	C40 H75 O10 P	0.55	0.999754
PC(16:0_22:4)	C46 H84 N O8 P	0.06	0.999871
PI(16:0_20:3)	C45 H81 O13 P	-0.04	0.999934
PC(16:1e_18:2)	C42 H80 N O7 P	0.15	0.999985
